# The petal identity gene PhDEF has a major binding and regulatory action in the epidermis

**DOI:** 10.64898/2025.12.10.691030

**Authors:** Emma Désert, Quentin Cavallini-Speisser, Evelyne Duvernois-Berthet, Pierre Chambrier, Patrice Morel, Brice Letcher, Carine Rey, Jérémy Just, Suzanne Rodrigues Bento, Daniel Bouyer, Marie Monniaux

**Author notes:** These authors contributed equally (Emma Désert, Quentin Cavallini-Speisser).

## Abstract

In flowering plants, floral organ identity is specified by the combinatorial action of homeotic genes. While the role of these genes in the early specification of organ identity is well established, their late function throughout floral organ development and in specific cell types is much less characterized. In particular, since plant organs are structured in clonally-independent cell layers, whether and how homeotic identity interacts with cell layer identity is unknown. We have previously identified cell layer-specific mutants for the petal identity gene *PhDEF* in petunia flowers, resulting in drastically different petal phenotypes whether *PhDEF* is expressed in the petal epidermis or in the mesophyll. In this study, using a combination of single-cell RNA-Seq and chromatin immunoprecipitation on *phdef* cell layer-specific mutants, we find that PhDEF regulates a different set of target genes in the petal epidermis and mesophyll, with a major regulatory action in the epidermis. We uncover a high diversity of binding profiles in PhDEF target genes, with a complex combination of layer-specific or non-specific binding sites, and a much more prominent binding of PhDEF in the epidermis than in the mesophyll. Our study highlights that floral homeotic genes like *PhDEF* can have different regulatory actions in different cell contexts, here different cell layers, demonstrating that cell layer identity indeed influences the regulatory processes underlying homeotic identity.
