## Supplementary material for "The petal identity gene PhDEF has a major binding and regulatory action in the epidermis": Table S8

### Sheet: Feuille1
PhDEF binding peaks	Length under peaks	Number of predicted TCP-bs	Number of peaks with at least one predicted TCP-bs	Total number of peaks	% of peaks with predicted TCP-bs	Fisher test p-value (comparison with Random DNA sequences)	Fisher test p-value (comparison with Random genome sequences)
Epi_all_peaks	1386415	869	735	3083	23.8404	< 2.2e-16	< 2.2e-16
Epi_gene_peaks	922489	606	514	2041	25.1837	< 2.2e-16	< 2.2e-16
Meso_all_peaks	479060	115	103	1026	10.039	0.6642	0.0008005
Meso_gene_peaks	184127	53	48	407	11.7936	0.5765	0.0149
Shared_all_peaks	996018	540	455	1961	23.2024	< 2.2e-16	< 2.2e-16
Shared_gene_peaks	597403	358	294	1174	25.0426	< 2.2e-16	< 2.2e-16
Random DNA sequences	Length under peaks	Number of predicted TCP-bs	Number of peaks with at least one predicted TCP-bs	Total number of peaks	% of peaks with predicted TCP-bs
Epi_all_peaks_random_DNA	1386415	339	311	3083	10.0876
Epi_gene_peaks_random_DNA	922489	227	208	2041	10.1911
Meso_all_peaks_random_DNA	479060	118	110	1026	10.7212
Meso_gene_peaks_random_DNA	184127	46	42	407	10.3194
Shared_all_peaks_random_DNA	996018	238	215	1961	10.9638
Shared_gene_peaks_random_DNA	597403	141	131	1174	11.1584
Random Genome sequences	Length under peaks	Number of predicted TCP-bs	Number of peaks with at least one predicted TCP-bs	Total number of peaks	% of peaks with predicted TCP-bs
Epi_all_peaks_random_Genome	1386415	194	163	3083	5.28706
Epi_gene_peaks_random_Genome	922489	174	166	2041	8.13327
Meso_all_peaks_random_Genome	479060	69	61	1026	5.94542
Meso_gene_peaks_random_Genome	184127	27	27	407	6.63391
Shared_all_peaks_random_Genome	996018	141	123	1961	6.27231
Shared_gene_peaks_random_Genome	597403	109	102	1174	8.68825
